# Working smarter, not harder: silencing *LAZY1* in *Prunus domestica* causes outward, wandering branch orientations with commercial and ornamental applications

**DOI:** 10.1101/2024.07.03.601917

**Authors:** Andrea R Kohler, Courtney A Hollender, Doug Raines, Mark Demuth, Chris Dardick

**Affiliations:** Department of Horticulture, Michigan State University, East Lansing, MI, USA; Appalachian Fruit Research Station, Agricultural Research Service, United States Department of Agriculture, Kearneysville, WV, USA

**Keywords:** LAZY1, plum, plant architecture, gravitropism, orchard management, tree fruit production

## Abstract

Controlling branch orientation is a central challenge in tree fruit production, as it impacts factors as diverse as light interception, pesticide use, fruit quality, yield, and labor costs. In an attempt to modify branch orientation, growers use many different management practices, including tying branches to wires or applying growth regulator sprays. However, these practices are often costly and ineffective. In contrast, altering the expression of genes that control branch angles and orientations would permanently optimize tree architecture with minimal management inputs. One gene implicated in branch angle control is *LAZY1*, which promotes upward branch growth in response to gravity. We used an antisense vector to silence *LAZY1* in plum (*Prunus domestica*). We found that these *LAZY1*-silenced lines have significantly increased branch and petiole angles. In addition, they lack apical dominance and display a “wandering” or weeping branch trajectory. Given these phenotypes, we assessed whether the strength or stiffness of the branches were compromised. No differences were observed in new growth. While the wood of first-year *LAZY1*-silenced branches was more flexible and weaker than the control, the strength and stiffness of the branches were not decreased because branch diameter is increased. Finally, we evaluated the utility of *LAZY1*-silenced trees for two planar orchard systems, training them in super slender axe and espalier. *LAZY1*-silenced trees had more open canopies and were easier to constrain to the trellis height. This work illustrates the power of manipulating gene expression to optimize plant architecture for each horticultural application.
