## Supplemental Table S1 for "Working smarter, not harder: silencing *LAZY1* in *Prunus domestica* causes outward, wandering branch orientations with commercial and ornamental applications"

### Sheet: Sheet1
Table S1. Peach, plum, and arabidopsis LAZY homologs ID numbers and protein sequences
Species	Homolog	Gene Model	Protein Sequence	Source	Notes
Prunus domestica	PdoLAZY1A	Pd.00g1230840.m01	MKLLGWMHRKFRQNSNEPFKVFVIGQPSLDDQQCYPKPNCGTKPFKQTQRDQHLRKSFNGLEAARAEEEYYEDESSAAASELFHGFLAIGTLGSEQVITEPSTPTLAISVENITEKETEVTENELKLINDELEKVLAADSAKDEICNDSSGRNSHVSNGRSSHGSTITLSGKTLEGSESNGINGTTVCPLQGYLFGSAYELSETTTVAKKEHRTSLGELFQRTKLAEEISGPKSAKEEKRAEKEAEKSAMHLMKKKLKKKMLYASSRSSGGPADPSSAETKLNKILHMFHRKVHPETSSAEQKTGKYHKNENKKKTSNDGAYNSGDQVLPDEDIMLYPERGFSLKQSMRRYKSQSNPPQFALSSIDSNENREHWIKTDADYLVLEL	BlastP peach LAZY1 against Predicted P. domestica proteins	NA
Prunus domestica	PdoLAZY1B	Pd.00g782510.m01	MKLLGWMHRKFRQNSNEPFKVFVIGQPSLDDQQCYPKPNCGTKPFKQTQRDQHLRKSFNGLEAARAEEEYYEDESSAAASELFHGFLAIGTLGSEQVITEPSTPTLAISVENITEKETEVTENELKLINDELEKVLAADSAKDEICNDSSGRNSHVSNGRSSHGSTITLSGKTLEGSESNGINGTTVCPLQGYLFGSAYELSETTTVAKKEHRTSLGELFQRTKLAEEISGPKSAKEEKRAEKEAEKSAMHLMKKKLKKKMLYASSRSSGGPADPSSAETKLNKILHMFHRKVHPETSSAEQKTGKYHKNENKKKTSNDGAYNSGDQVLPDEDIMLYPERGFSLKQSMRRYKSQSNPPQFALSSIDSNENREHWIKTDADYLVLEL	BlastP peach LAZY1 against Predicted P. domestica proteins	NA
Prunus domestica	PdoLAZY1C	Pd.00g644260.m01	MKLLGWMHRKFRQNSNEPFKVFVIGQPSLDDQQCYPKPNCGTKPFKQTQRDQHLRKSFNGLEAARAEEEYYEDESSAAASELFHGFLAIGTLGSEQVITEPSTPTLAISVENITEKETEVTENELKLINDELEKVLAADSAKDEICNDSSGRNSHVSNGRSSHGSTITLSGKTLEGSESNGINGTTVCPLQGYLFGSAYELSETTTVAKKEHRTSLGELFQRTKLAEEISGPKSAKEEKRAEKEAEKSAMHLMKKKLKKKMLYASSRSSGGPADPSSAETKLNKILHMFHRKVHPETSSAEQKTGKYHKNENKKKTSNDGAYNSGDQVLPDEDIMLYPERGFSLKQSMRRYKSQSNPPQFALSSIDSNENREHWIKTDADYLVLEL	BlastP peach LAZY1 against Predicted P. domestica proteins	NA
Prunus domestica	PdoLAZY1D	Pd.00g038130.m02	MKLLGWMHRKFRQNSNEPFKVFVIGQPSLDDQQCYPKPNCGTKPFKQTQRDQHLRKSFNGLEAARAEEEYYEDESSAAASELFHGFLAIGTLGSEQVITEPSTPTLAISVENITEKETEVTENELKLINDELEKVLAADSAKDEICNDSSGRNSHVSNGRSSHGSTITLSGKTLEGSESNGINGTTVCPLQGYLFGSAYELSETTTVAKKEHRTSLGELFQRTKLAEEISGPKSAKEEKRAEKEAEKSAMHLMKKKLKKKMLYASSRSSGGPADPSSAETKLNKILHMFHRKVHPETSSAEQKTGKYHKNENKKKTSNDGAYNSGDQVLPDEDIMLYPERGFSLKQSMRRYKSQSNPPQFALSSIDSNENREHWIKTDADYLVLEL	BlastP peach LAZY1 against Predicted P. domestica proteins	NA
Prunus domestica	PdoLAZY1E	Pd.00g870480.m01	MKLLGWMHRKFRQNSNEPFKVFVIGQPSLDDQQCYPKPNCGTKPFKQNQRDQHLRKSFNGLEAARAEEEYYEDESSAAASELFHGFLAIGTLGSEQVITEPSTPTLAISVENITEKETEVTENELKLINDELEKVLAADSAKDEICNDSSGRNSHVSNGRSSHGSTITLSGKTLEGSESNGINGTTVCPLQGYLFGSAYELSETTTVAKKEHRTSLGELFQRTKLAEEISGPKSAKEEKRAEKEAEKSAMHLMKKKLKKKMLYASSRSSGGPADPSSAETKLNKILHMFHRKVHPETSSAEQKTGKYHKNENKKKTSNDGAYNSGDQVLPDEDIMLYPERGFSLKQSMRRYKSQSNPPQFALSSIDSNENREHWIKTDADYLVLEL	BlastP peach LAZY1 against Predicted P. domestica proteins	NA
Prunus domestica	PdoLAZY1F	Pd.00g753720.m01	MFHRKVHPETSSAEQKTGKYHKNENKKKTSNDGAYNSGDQVLPDEDIMLYPERGFSLKQSMRRYKSQSNPPQFALSSIDSNENREHWIKTDADYLVLEL	BlastP peach LAZY1 against Predicted P. domestica proteins	*May be truncated or mis-sequenced, only has the last bit of the protein.
Prunus domestica	PdoLAZY2A	Pd.00g889300.mARK	MKFLQWVHHKFRHGSIEPLKDLSIGDPGIFLSAQPSVDDQHSYMKSSFGSSYGSTSLEPPKRDQEKSFSESEANREEETSAIISELFHGFLTIGTLGSEPSINEPETPTFATTLENLSEQKTEVTQNDLKLISYELEKFLEAETKEEGVRASSARNSHASTITLKQMEESEDEEYWTTTVVCPLKEYLFGSSIELTDTRIEAKKEKTSLQELFDRTKMTTENCKETSESVDIKSEHKHTSAMQFMKKIIKKLHASSKSSAPCTGGDVTDPVSTRKKFGEASDSVSTKKKPHKILHMFHRRIHPESSTAAREFVDAEKYKDKNNSRTHGGCSANMMLMGRDNRRFPQGAMIKEGTEHCKKYMNLPQYRLSGSNFRRKGEHWIKTDADYLVLELEQ	BlastP peach LAZY2 against Predicted P. domestica proteins	*Annotation has 4a.a. in first Exon, which we think is incorrect based on homology with other species. Only two a.a. here.
Prunus domestica	PdoLAZY2B	Pd.00g573120.mARK	MKFLQWVHHKFRHGSIEPLKDLSIGDPGIFLSAQPSVDDQHSYMKSSFGSSYGSTSLEPPKRDQEKSFSESEANREEETSAIISELFHGFLTIGTLGSEPSINEPETPTFATTLENLSEQKTEVTQNDLKLISYELEKFLEAETKEEGVRASSARNSHASTITLKQMEESEDEEYWTTTVVCPLKEYLFGSSIELTDTRIEAKKEKTSLQELFDRTKMTTENCKETSESVDIKSEHKHTSAMQFMKKIIKKLHASSKSSAPCTGGDVTDPVSTRKKFGEASDSVSTKKKPHKILHMFHRRIHPESSTAAREFVDAEKYKDKNNSRTHGGCSANMMLMGRDNRRFPQGAMIKEGTEHCKKYMNLPQYRLSGSNFRRKGEHWIKTDADYLVLELEQ	BlastP peach LAZY2 against Predicted P. domestica proteins	*Annotation has 4a.a. in first Exon, which we think is incorrect based on homology with other species. Only two a.a. here.
Prunus domestica	PdoLAZY2C	Pd.00g830490.mARK	MKFLPWVHHKFRHGSIEPLKDLSIGDPGIFLSAQPSVDDQHSYMKSSFGSSYGSRSLEPPKRDQEKSFSESEANREEETSAIISELFHGFLTIGTLGSEPSINEPETPTFATTLENLSEQKTEVTQNDLKLISYELEKFLEAETKEEGVRASSARNSHASTITLKQMEESEDEEYWTTTVVCPLKEYLFGSSIELTDTRIEAKKEKTSLQELFDRTKMTTENCKETSESVDIKSEHKHTSAMQFMKKIIKKLHASSKSSAPCTGGDVTDPVSTRKKFGEASDSVSTKKKPHKILRMFHRRIHPESSTATREFVDAEKYKDKNNSRTHGGCSENMMLMGRDNRRFPQGAMIKEGTEHCKKYMNLPQYRLSGSNFRRKGEHWIKTDADYLVLELEQ	BlastP peach LAZY2 against Predicted P. domestica proteins	*Annotation has 4a.a. in first Exon, which we think is incorrect based on homology with other species. Only two a.a. here.
Prunus domestica	PdoLAZY2D	Pd.00g785410.mARK	MKFLQWVHHKFRHGSIEPLKDLSIGDPGIFLSAQPSVDEQHSYMKSSFGSSYGSTSLEPPKRDQEKSFSESEANREEETSAIISELFHGFLTIGTLGSEPSINEPETPTFATTLENLSEQKTEVTQNDLKLISYELEKFLEAETKEEGVRASSARNSHASTITLKQMEESEDEEYWTTTVVCPLKEYLFGSSIELTDTRIEAKKEKTSLQELFDRTKMTTENCKETSESVDIKSEHKHTSAMQFMKKIIKKLHASSKSSAPCTGGDVTDPVSTRKKFGEASDSVSTKKKPHKILRMFHRRIHPESSTAAREFVDAEKYKDKNNSRTHGGCSENMMLMGRDNRRFPQGAMIKEGTEHCKKYMNLPQYRLSGSNFRRKGEHWIKTDADYLVLELEQ	BlastP peach LAZY2 against Predicted P. domestica proteins	*Annotation has 4a.a. in first Exon, which we think is incorrect based on homology with other species. Only two a.a. here.
Prunus domestica	PdoLAZY2E	Pd.00g510680.mARK	MKFLQWVHHKFRHGSIEPLKDLSIGDPGIFLSAQPSVDEQHSYMKSSFGSSYGSTSLEPPKRDQEKSFSESEANREEETSAIISELFHGFLTIGTLGSEPSINEPETPTFATTLENLSEQKTEVTQNDLKLISYELEKFLEAETKEEGVRASSARNSHASTITLKQMEESEDEEYWTTTVVCPLKEYLFGSSIELTDTRIEAKKEKTSLQELFDRTKMTTENCKETSESVDIKSEHKHTSAMQFMKKIIKKLHASSKSSAPCTGGDVTDPVSTRKKFGEASDSVSTKKKPHKILRMFHRRIHPESSTAAREFVDAEKYKDKNNSRTHGGCSENMMLMGRDNRRFPQGAMIKEGTEHCKKYMNLPQYRLSGSNFRRKGEHWIKTDADYLVLELEQ	BlastP peach LAZY2 against Predicted P. domestica proteins	*Annotation has 4a.a. in first Exon, which we think is incorrect based on homology with other species. Only two a.a. here.
Prunus domestica	PdoDRO1A	Pd.00g1298740.m01	MKLFGWMQNKLNGKQGNKKPNTVPTTTHPAKQEPREEFSDWPHGLLAIGTFGNNDLKENAAESQDIQEDPTSSEEILDNFTPEEVGKLHKELTKLLTRKPNIEKETADLPLDRFLNCPSSLEVDRRNSNALCSDSADDHKDEDIEKTISVILGRCKEICGDNNKKAIGKKSISFLLKKMFVCRSGFAPQPSLRDTFQESRMEKLLRVMLNKKIINPQGSSRAASMKKYLEDRQIPTKKESNTEDDTKEKINDGCKWVKTDSEYIVLEI	BlastP PpeDRO1 against predicted proteins	NA
Prunus domestica	PdoDRO1B	Pd.00g1184530.m01	MKLFGWMQNKLNGKQGNKKPNTVPTTTHPAKQEPREEFSDWPHGLLAIGTFGNNDLKENAAESQDIQEDPTSSEEILDNFTPEEVGKLHKELTKLLTRKPNIEKEIADLPLDRFLNCPSSLEVDRRNSNALCSDSADDHKDEDIEKTISVILGRCKEICGDNNKKAIGKKSISFLLKKMFVCRSGFAPQPSLSDTFQESRMEKLLRVMLNKKIINPQGSSRAASMKKYLEDRQIPTKKESNTEDDTKEKINDGCKWVKTDSEYIVLEI	BlastP PpeDRO1 against predicted proteins	NA
Prunus domestica	PdoDRO1C	Pd.00g523650.m01	MKLFGWMQNKLNGKQGNKKPNTVPTTTHPAKQEPREEFSDWPHGLLAIGTFGNNDLKENAAESQDIQEYPTSSEEILDNFTPEEVGKLHKELTKLLTRKPNIEKEIADLPLDRFLNCPSSLEVDRRNSNALCSDSADDHKDEDIEKTISVILGRCKEICGDNNKKAIGKKSISFLLKKMFVCRSGFAPQPSLRDTFQESRMEKLLRVMLNKRIINPQGSSRAASMKKYLEDRQIPTKKESNTEDDTKEKINDGCKWVKTDSEYIVLEI	BlastP PpeDRO1 against predicted proteins	NA
Prunus domestica	PdoDRO1D	Pd.00g022930.m01	MKIFGWMQNKLKGKQGNKKPNTVPTTTHPAKQPREEFSDWPHGLLAIGTFGNNDLKENAAESQDIQEDPTSSEEILDNFTPEEVGKLHKELTKLLTRKPNIEKEIADLPLDRFLNCPSSLEVDRRNSNALFSDSADDHKDEDIEKTISVILGRCKEICGDNNKKAIGKKSISFLLKKMFVCRSGFAPQPSLRDTFQESRMEKLLRVTLNKKIINPQGSSRAASMKKYLEDRQIPAKKEINTEDDTKEKINDGCKWVKTDSEYIVLEI	BlastP PpeDRO1 against predicted proteins	NA
Prunus domestica	PdoDRO2A	Pd.00g234710.mARK	MKSKLTGKTLIKKPSSKVFDDDKVQKPPKEEVNEWPHGLLTIGTLGNSDLKEDQQSNPPPSPKDHLHGFTPEELRNIQNELNSYLNEDADHQSNSGAELEKVPNFLPLDKFLTRQSSLKAERNGNNADCDEPKENGSRFQRSGSVVLSRGKDVCLENTNAAIGKKSLSFLLKKVCVCRSGLAPAAAPGLRDPILESRMEKILKAILHKKIYPQSSSASTKSMKKYLENRHDIAKSSNDEEINIDKEDEGSKWVKTDSEYIVLEI	BlastP PpeDRO2 against predicted proteins	*Manually reannotated
Prunus domestica	PdoDRO2B	Pd.00g063000.mARK	MKSKLTGKTLIKKPSSKVFDDDKVQKPPKEEVNEWPHGLLTIGTLGNSDLKEDQQSNPPPSPKDHLHGFTPEELRNIQNELNSYLNEDADHQSNSGAELEKVPNFLPLDKFLTRQSSLKAERNGNNADCDEPKENGSRFQRSGSVVLSRGKDVCLENTNAAIGKKSLSFLLKKVCVCRSGLAPAAAPGLRDPILESRMEKILKAILHKKIYPQSSSASTKSMKKYLENRHDIAKSSNDEEINIDKEDEGSKWVKTDSEYIVLEI	BlastP PpeDRO2 against predicted proteins	*Manually reannotated
Prunus domestica	PdoDRO2C	Pd.00g581950.mARK	MKSKLTGKTLNKKPSSKVFDDDKVQKPPKEEVNEWPHGLLTIGTLGNSDLKEDQQSNPPPSPKDHLHGFTPEELRNIQNELNSYLNEDADHQSNSGAELEKVPNFLPLDKFLNRQSSLKAERNVNNADCDEPKENGSRFQRSGSVVLSRGKDVCLENTNAAIGKKSLSFLLKKVCVCRSGLAPAAAPGLRDPILESRMEKILKAILHKKIYPQSSSASTKSMKKYLENRHNIAKSANDEEINIDKEDEGSKWVKTDSEYIVLEI	BlastP PpeDRO2 against predicted proteins	*Manually reannotated
Prunus domestica	PdoDRO2D	Pd.00g614950.mARK	MKSKLTGKTLIKKPSSKVFDDDKVQKPPKEEVNEWPHGLLTIGTLGNSDLKEDQQSNPPPSPKDHLHGFTPEELRNIQNELNSYLNEDADHQSNSGAELEKVPNFLPLDKFLNRQSSLKAERNVNNADCDEPKENGSRFQRSGSVVLSRGKDVCLENTNAAIGKKSLSFLLKKVCVCRSGLAPAAAPGLRDPILESRMEKILKAILHKKIYPQSSSASTKSMKKYLENRHNIAKSANDEEINIDKEDEGSKWVKTDSEYIVLEI	BlastP PpeDRO2 against predicted proteins	*Manually reannotated
Prunus domestica	PdoDRO2E	Pd.00g255170.mARK	MKSKLTGKTLIKKPSSKVFDDDKVQKPPKEEVNEWPHGLLTIGTLGNSDLKEDQQSNPPPSPKDHLHGFTPEEVRNIQNELNSYLNEEADHQSNSGAELEKVANFLPLDKFLTRQSSLKAERNGNNADCDEPKENGSRFQRSGSVVLSRGKDVCLENTNAAIGKKSLSFLLKKVFVCRSGLAPAAGLRDPILESRMEKILKAILHKKIYPQSSSASTKSMKKYLENRHNIAKSANDEEINIDKEDEGSKWVKTDSEYIVLEI	BlastP PpeDRO2 against predicted proteins	*Manually reannotated
Prunus persica	PpeDRO2	Prupe.7G195900.mARK	MKSKLTGKTQIKKPSSKVFDDDKVQKPPKEEVNEWPHGLLTIGTLGNSDLKEDQQSNPPPSPKNHPHGFTPEEVRNIQNELNSYLNEEADHQSNSGTELEKVPNFLPLDKFLNRQSSLKAERNGNNADCDEPKENGSRFQRSGNVVLSRGKDVCLENTNTAIGKKSLSFLLKKVCVCRSGFAPAAAPGLRDPILESRMEKILKAILHKKIYPKSSSASTMSMKKYLENGHNIAKSANDEEINIDKEDEGSKWVKTDSEYIVLEI	Waite and Dardick, 2021; Reannotated ARK	*Manually reannotated to include initial exon with only 2 amino acids, drop the first two codons of exon 2
Prunus persica	PpeDRO1	Prupe.3G038300.1	MKLFGWMQNKLNGKQGNKKPNTVPITTHPAKQEPREEFSDWPHGLLAIGTFGNNDLKENAAESQDIQEDPTSSEEILDNFTPEEVGKLHKELTKLLTRKPNIEKEIADLPLDRFLNCPSSLEVDRRNSNALCSDSADDHKDEDIEKTISVILGRCKEICGDKNKKAIGKKSISFLLKKMFVCRSGFAPQPSLRDTLQESRMEKLLRVMLNKKIINPQGSSRAASMKKYLEDRQIPTKKESNTEDDTKEKINNGCKWVKTDSEYIVLEI	Waite and Dardick, 2021	NA
Prunus persica	PpeLAZY2	Prupe.3G308500.mARK	MKLLQWVHHKFRHSSIEPLKDLSIAQPSVDDQHSHMKSSFGSSYGSTSLEPPKRDQEKSFSESEANREEETSAIISELFHGFLTIGTLGSEPSINEPETPTFATTLENLSEPKTEVTQNDLKLISYELEKFLEAETKEEGVRASSARNSHASTITLNGKQMEESEDEEYWTTTVVRPLKEYLFGSSIELPDTRIEAKKEKTSLQELFDRTKMTTENCKETSESVDIKSEHKHTSAMQFMKKIIKKLHASSKSSAPCTGGDVTDPVSTRKTFGEASDSVSTKKKPHKILRMFHRRIHPESSTAAREFVEAEKYKDKNNYSAHGRCRENMMLMGRDNRRFPQGAMIKEGTEHGKKYMNLPQYRLSGSNFRRKGEHWIKTDADYLVLEL	Waite and Dardick, 2021; Reannotated ARK	*Manually reannotated to include initial exon with only 2 amino acids, drop the first two codons of exon 2
Prunus persica	PpeLAZY1	Prupe.1G222800	MKLLGWMHRKFRQNSNEPFKVFVIGQPSLDDQQCYPKPNCGTKPFKQTQRDQHLRKSFNGLEAARAEEEYYEDESSAAASELFHGFLAIGTLGSEQVITEPSTPTLAISVENITEKETEVTENELKLINDELEKVLAADSAKDEICNDSSGRNSHVSNGRSSHGSTITLSGKTLEGSESNGINGTTVCPLQGYLFGSAYELSETTTVAKKEHRTSLGELFQRTKLAEEISGPKSAKEEKRAEKEAEKSAMHLMKKKLKKKMLYASSRSSGGPADPSSAETKLNKILHMFHRKVHPETSSAEQKTGKYHKNENKKKTSNDGAYNSGDQVLPDEDIMLYPERGFSLKQSMRRYKSQSNPPQFALSSIDSNENREHWIKTDADYLVLEL	Waite and Dardick, 2021	NA
Arabidopsis thaliana	AtLAZY5	AT3G24750.2	MEIFQWLFKLGRSEPSSINCTDHEPTTTLTNCKDHRTRRSSTRGSKHKDQRSYRGIWLWCRKDVAKACFSSTFTLRRLNSFRRGHLLRSMAKIKAQGGEEQVTSTRFDLKKAIRVLQPEKQDDTNKEKSKSEQSKGKATLSRMKELIKWAAAAKSDKAVKFFTPKIMMELKNRRKLKMMREVNEEESTKRMSSVSANISLRWESSESCTTNSSSDHISIVSSPGILVSLSPTPLYRCRSRKCNWITTDSEFVVLELEL	Waite and Dardick, 2021	NA
Arabidopsis thaliana	AtLAZY6	AT3G27025.1	MKLLSWMRTIKPNGLDSSKKFKGGLCSLRAQVFSDVQDIRTNSFSFYGHTHDPNPSKVEQDLRFDEDEFCGFLAIGTLGTDPETPKFSAMVAEEDATGEIKEMAKLIAKKLDQFLKEYPEDTRSKRVKISNECPLQDYDLFRSSIELTKGSNGRVKKKKSLLTSLFKRRQTVQGEPYIEKHSTRDAIKRVFKKLHGASSKTRNDDEDDSMSKKKKDLKKNVQTCRRKVHPVLCTTAIPQDDNEIDDRRKVDLKVPSLTGGFLGASSISEANRKRENWIKTDTEYLVLEL	Waite and Dardick, 2021	NA
Arabidopsis thaliana	AtDRO2	AT1G19115.4	MKIFSWVQRKLSGKKRVPTSDSSQEPSSPPLSKEVQGLPQDEETFLAIGTLGNNIFPKQEEEEEETDSSKDITPVNTDVTIGKKKSLSFLLKKMFVCTSGFKTPPPLLDLSRGDSLHNTRMEKMLRTILNKKIHPQRSNSIAKKYLESNHKIMDEARSSVDANKWVKTDSEYIVLEM	Waite and Dardick, 2021	Model number selected based on alignment
Arabidopsis thaliana	AtDRO3	AT1G17400.2	MKFFGWMQNKLNGDHNRTSTSSASSHHVKQEPREEFSDWPHALLAIGTFGTTSNSVSENESKNVHEEIEAEKKCTAQSEQEEEPSSSVNLEDFTPEEVGKLQKELMKLLSRTKKRKSDVNRELMKNLPLDRFLNCPSSLEVDRRISNALSAVVDSSEENKEEDMERTINVILGRCKEISIESKNNKKKRDISKNSVSYLFKKIFVCADGISTAPSPSLRDTLQESRMEKLLKMMLHKKINAQASSKPTSLTTKRYLQDKKQLSLKSEEEETSERRSSSDGYKWVKTDSDFIVLEI	Waite and Dardick, 2021	NA
Arabidopsis thaliana	AtDRO1	AT1G72490.1	MKFFGWMQNKLHGKQEITHRPSISSASSHHPREEFNDWPHGLLAIGTFGNKKQTPQTLDQEVIQEETVSNLHVEGRQAQDTDQELSSSDDLEEDFTPEEVGKLQKELTKLLTRRSKKRKSDVNRELANLPLDRFLNCPSSLEVDRRISNALCDEKEEDIERTISVILGRCKAISTESKNKTKKNKRDLSKTSVSHLLKKMFVCTEGFSPVPRPILRDTFQETRMEKLLRMMLHKKVNTQASSKQTSTKKYLQDKQQLSLKNEEEEGRSSNDGGKWVKTDSDFIVLEI	Waite and Dardick, 2021	NA
Arabidopsis thaliana	AtLAZY1	AT5G14090.1	MKFWGWMHHKFRENSKEPLKDASTGNSYSILSAHPSLDSQEVYPTACAGSRYNTGFRKQVNLFQESSFAGPKQYTEEDFKDERNSDFFDGFLAIGTLGGETLLDEQPATPTFGMSFEDPAIDDADVTENDLKLISNELDKFLEAEAKEGHHQPSGRNSDTNTIASTIEAIEGVDDEEDNQPMKFPLQEYFFGSLIELPESKIAGKKDRASLGELFQITEVQDKQSENIYGKKKKQPNSAHKSAKHLVKKVLKKIHPSSRGSVSGKPEVDSTKKKFQKMVQVFHRKVHPEESIMETKIYSSVANPKSSKANSIDLTFEKVNHCHEASKRCIQYELRSSRSAKNGEHWIKTDEDYFVLEL	Waite and Dardick, 2021	NA
